# Quantitative profiling of microbial communities by *de novo* metaproteomics

**DOI:** 10.1101/2020.08.16.252924

**Authors:** Hugo B. C. Kleikamp, Mario Pronk, Claudia Tugui, Leonor Guedes da Silva, Ben Abbas, Yue Mei Lin, Mark C.M. van Loosdrecht, Martin Pabst

## Abstract

Metaproteomics has emerged as one of the most promising approaches for determining the composition and metabolic functions of complete microbial communities. Conventional metaproteomics approaches however, rely on the construction of protein sequence databases and efficient peptide-spectrum matching algorithms. Thereby, very large sequence databases impact on computational efforts and sensitivity. More recently, advanced *de novo* sequencing strategies—which annotate peptide sequences without the requirement for a database—have become (again) increasingly proposed for proteomics applications. Such approaches would vastly expand many metaproteomics applications by enabling rapid community profiling and by capturing unsequenced community members, which otherwise remain inaccessible for further interpretation. Nevertheless, because of the lack of efficient pipelines and validation procedures, those strategies have only rarely been employed for community proteomics.

Here we report on a newly established de novo metaproteomics pipeline which was evaluated for its quantitative performance using synthetic and natural communities. Additionally, we introduce a novel validation strategy and investigate the actual content of community members within community proteomics data.
