## Supplementary material for "Quantitative profiling of microbial communities by *de novo* metaproteomics": SI sample info tables

### Sheet: 1. RAW DATA TABLE
	No	Strain	Unipept entry	Sample preparation/PRIDE project	Reference	Raw data/sample names
	1.	Candidatus Accumulibacter phosphatis	Accumulibacter phosphatis UW-1	for methods see supplemental information material	This study.	MP_Ser_01122018_Accum_2hr_DDA01.raw
						MP_Ser_01122018_Accum_2hr_DDA02.raw
	2.	Acinetobacter baumannii	Acinetobacter baumannii SDF	PXD011302	Di Venanzio et al., 2019, Nat Commun.	Nsco_20170712_LFQ_P_negative_ABCA1_WC_B1.raw
						Nsco_20170712_LFQ_P_negative_ABCA1_WC_B2.raw
	3.	Campylobacter jejuni	Campylobacter jejuni	PXD005306	Negretti et al., 2017, Sci Rep.	Cj_media_DOC_R1_23Feb15_Arwen_14-12-03.raw
						Cj_media_DOC_R2_23Feb15_Arwen_14-12-03.raw
	4.	Clostridium sacch.	Clostridium sacch.	for methods see supplemental information material	This study.	MP_AM27072018_S1SC_No1_DDA01.raw
						MP_AM27072018_S1SC_No2_DDA01.raw
	5.	Lactobacillus sakei	Lactobacillus sakei	PXD011417	Prechtl et al., 2018, Front Microbiol.	BBM_079_P064_01_FRH_12_R1.raw
						BBM_079_P064_01_FRH_13_R1.raw
	6.	Paracoccus denitrificans	Paracoccus denitrificans	PXD013274	Erb et al., 2019, dataset with publication pending	PDL-2-5.raw
						PDL-2-6.raw
	7.	Rhodopseudomonas palustris	Rhodopseudomonas palustris	PXD013729	Yin et al., 2019, MBio.	Biodiversity_R_palustris_long_WT_Ar_20d_01_QEP_20Aug18_Wally_18-07-04
						Biodiversity_R_palustris_long_WT_Ar_20d_02_QEP_20Aug18_Wally_18-07-04
	8.	Streptococcus mutans	Streptococcus mutans	PXD006735	Ahn et al., 2017, Sci. Reports	WT1.raw
						WT2.raw
	9.	Saccharomyces cerevisiae	Saccharomyces cerevisiae	for methods see supplemental information material	This study.	MP18112018_yeast_Y1_1uL_DDA01.raw
						MP18112018_yeast_Y2_1uL_DDA01.raw
	10.	Trypanosoma brucei	Trypanosoma brucei 927/4	PXD009073	Bachmaier et al. 2019, Nat Commun.	mb161104_01.raw
						mb161104_02.raw
	11.	Synthetic community equal protein see worksheet "Unique taxa equal protein"		PXD006118	Kleiner et al., 2017, Nat Commun.	Run2_P1_2000ng.raw
		and synthetic community equal cell see worksheet "Unique taxa equal cell"			Kleiner et al., 2018, PNAS	Run2_P2_2000ng.raw
						Run4_P1_2000ng.raw
						Run4_P2_2000ng.raw
						Run2_C2_2000ng.raw
						Run2_C4_2000ng.raw
	12.	Bering Sea T1 (#14 BS.T1.Control)	various strains: SRP071900 (see Mikan et al., 2019)	PXD008780	Mikan et al., 2019, The ISMEJ	2014_Sept_08_BeringSea32.raw
						2014_Sept_08_BeringSea33.raw
		Bering Sea T6 (#49 BS.T6.Control)				2014_Sept_08_BeringSea36.raw
						2014_Sept_08_BeringSea37.raw
		Bering Sea T10 (#60 BS.T10.Control)				2014_Sept_08_BeringSea38.raw
						2014_Sept_08_BeringSea39.raw

### Sheet: 2. SYN COM - tax lineages 
	Superkingdom	Phylum	Class	Order	Family	Genus	Species
	Bacteria	Proteobacteria	Alphaproteobacteria	Rhizobiales	Rhizobiaceae	Agrobacterium	A. tumefaciens
	Bacteria	Proteobacteria	Gammaproteobacteria	Alteromonadales	Alteromonadaceae	Alteromonas	A. macleodii
	Bacteria	Firmicutes	Bacilli	Bacillales	Bacillaceae	Bacillus	B. subtilis
	Bacteria	Proteobacteria	Betaproteobacteria	Burkholderiales	Burkholderiaceae	Paraburkholderia	B. xenovorans
	Eukaryota	Chlorophyta	Chlorophyceae	Chlamydomonadales	Chlamydomonadaceae	Chlamydomonas	Chl. reinhardtii
	Bacteria	Proteobacteria	Betaproteobacteria	Neisseriales	Chromobacteriaceae	Chromobacterium	C. violaceum
	Bacteria	Proteobacteria	Betaproteobacteria	Burkholderiales	Burkholderiaceae	Cupriavidus	C. metallidurans
	Bacteria	Proteobacteria	Deltaproteobacteria	Desulfovibrionales	Desulfovibrionaceae	Desulfovibrio	D. vulgaris
	Bacteria	Proteobacteria	Gammaproteobacteria	Enterobacterales	Enterobacteriaceae	Escherichia	E coli
	Bacteria	Proteobacteria	Betaproteobacteria	Nitrosomonadales	Nitrosomonadaceae	Nitrosomonas	N. europaea
	Bacteria	Proteobacteria	Betaproteobacteria	Nitrosomonadales	Nitrosomonadaceae	Nitrosomonas	N. ureae
	Archaea	Thaumarchaeota	Nitrososphaeria	Nitrososphaerales	Nitrososphaeraceae	Nitrososphaera	N. viennensis
	Bacteria	Proteobacteria	Betaproteobacteria	Nitrosomonadales	Nitrosomonadaceae	Nitrosospira	N. multiformis
	Bacteria	Proteobacteria	Alphaproteobacteria	Rhodobacterales	Rhodobacteraceae	Paracoccus	Par. denitrificans
	Viruses	.-	.-	Caudovirales	Siphoviridae	.-	Phage ES18
	Viruses	.-	.-	.-	.-	.-	Phage F0
	Viruses	.-	.-	.-	Leviviridae	Levivirus	Phage F2
	Viruses	.-	.-	.-	Inoviridae	Inovirus	Phage M13
	Viruses	.-	.-	.-	.-	.-	Phage P22
	Bacteria	Proteobacteria	Gammaproteobacteria	Pseudomonadales	Pseudomonadaceae	Pseudomonas	Pseud. denitrificans
	Bacteria	Proteobacteria	Gammaproteobacteria	Pseudomonadales	Pseudomonadaceae	Pseudomonas	P. fluorescens
	Bacteria	Proteobacteria	Gammaproteobacteria	Pseudomonadales	Pseudomonadaceae	Pseudomonas	P. pseudoalcaligenes
	Bacteria	Proteobacteria	Alphaproteobacteria	Rhizobiales	Rhizobiaceae	Rhizobium	R. leg. bv. viciae 3841
	Bacteria	Proteobacteria	Alphaproteobacteria	Rhizobiales	Rhizobiaceae	Rhizobium	R. leg. bv. viciae VF39
	Bacteria	Proteobacteria	Alphaproteobacteria	Rhodobacterales	Rhodobacteraceae	Roseobacter	Roseobacter sp. AK199
	Bacteria	Proteobacteria	Gammaproteobacteria	Enterobacterales	Enterobacteriaceae	Salmonella	S. typhimurium (3 strains)
	Bacteria	Firmicutes	Bacilli	Bacillales	Staphylococcaceae	Staphylococcus	S. aureus ATCC 13709
	Bacteria	Firmicutes	Bacilli	Bacillales	Staphylococcaceae	Staphylococcus	S. aureus ATCC 25923
	Bacteria	Proteobacteria	Gammaproteobacteria	Xanthomonadales	Xanthomonadaceae	Stenotrophomonas	S. maltophilia
	Bacteria	Deinococcus-Thermus	Deinococci	Thermales	Thermaceae	Thermus	T. thermophilus
	Reference synthetic community raw data: Kleiner, M., Thorson, E., Sharp, C. E., Dong, X., Liu, D., Li, C., & Strous, M. (2017). Assessing species biomass contributions in microbial communities via metaproteomics. Nature communications, 8(1), 1558.

### Sheet: 3. SYN COM - true content
Equal Protein'	Superkingdom	Unique	#	Protein	Phylum	Unique	#	Protein	Class	Unique	#	Protein	Order	Unique	#	Protein	Family	Unique	#	Protein	Genus	Unique	#	Protein		Species	P (equal protein amounts)	Species level match in Unipept
	Bacteria	Bacteria	19	89.4289	Proteobacteria	Proteobacteria	15	72.3948	Alphaproteobacteria	Alphaproteobacteria	5	21.2926	Rhizobiales	Rhizobiales	3	12.7756	Rhizobiaceae	Rhizobiaceae	3	12.7756	Agrobacterium	Agrobacterium	1	4.25852		Agrobacterium tumefaciens	4.25852	Agrobacterium radiobacter K84
	Bacteria	Eukaryota	1	4.25852	Proteobacteria	Firmicutes	3	12.7756	Gammaproteobacteria	Gammaproteobacteria	7	38.3267	Alteromonadales	Alteromonadales	1	4.25852	Alteromonadaceae	Alteromonadaceae	1	4.25852	Alteromonas	Alteromonas	1	4.25852		Alteromonas macleodii	4.25852	Alteromonas macleodii Black Sea 11
	Bacteria	Archaea	1	4.25852	Firmicutes	Chlorophyta	1	4.25852	Bacilli	Bacilli	3	12.7756	Bacillales	Bacillales	3	12.7756	Bacillaceae	Bacillaceae	1	4.25852	Bacillus	Bacillus	1	4.25852		Bacillus subtilis	4.25852	Bacillus subtilis 168
	Bacteria				Proteobacteria	Thaumarchaeota	1	4.25852	Betaproteobacteria	Betaproteobacteria	3	12.7756	Burkholderiales	Burkholderiales	2	8.51704	Burkholderiaceae	Burkholderiaceae	2	8.51704	Paraburkholderia	Paraburkholderia	1	4.25852		Burkholderia xenovorans	4.25852	Paraburkholderia xenovorans LB400
	Eukaryota				Chlorophyta	Deinococcus-Thermus	1	4.25852	Chlorophyceae	Chlorophyceae	1	4.25852	Chlamydomonadales	Chlamydomonadales	1	4.25852	Chlamydomonadaceae	Chlamydomonadaceae	1	4.25852	Chlamydomonas	Chlamydomonas	1	4.25852		Chlamydomonas reinhardtii	4.25852	Chlamydomonas reinhardtii
	Bacteria				Proteobacteria				Betaproteobacteria	Nitrososphaeria	1	4.25852	Neisseriales	Neisseriales	1	4.25852	Chromobacteriaceae	Chromobacteriaceae	1	4.25852	Chromobacterium	Chromobacterium	1	4.25852		Chromobacterium violaceum	4.25852	Chromobacterium violaceum ATCC 12472
	Bacteria				Proteobacteria				Betaproteobacteria	Deinococci	1	4.25852	Burkholderiales	Enterobacterales	2	17.0341	Burkholderiaceae	Enterobacteriaceae	2	17.0341	Cupriavidus	Cupriavidus	1	4.25852		Cupriavidus metallidurans	4.25852	Cupriavidus metallidurans
	Bacteria				Proteobacteria				Gammaproteobacteria				Enterobacterales	Nitrososphaerales	1	4.25852	Enterobacteriaceae	Nitrososphaeraceae	1	4.25852	Escherichia	Escherichia	1	4.25852		Escherichia coli	4.25852	Escherichia coli
	Archaea				Thaumarchaeota				Nitrososphaeria				Nitrososphaerales	Rhodobacterales	2	8.51704	Nitrososphaeraceae	Rhodobacteraceae	2	8.51704	Nitrososphaera	Nitrososphaera	1	4.25852		Nitrososphaera viennensis	4.25852	Nitrososphaera viennensis EN76
	Bacteria				Proteobacteria				Alphaproteobacteria				Rhodobacterales	Pseudomonadales	3	12.7756	Rhodobacteraceae	Pseudomonadaceae	3	12.7756	Paracoccus	Paracoccus	1	4.25852		Paracoccus denitrificans	4.25852	Paracoccus denitrificans Pd 1222
	Bacteria				Proteobacteria				Gammaproteobacteria				Pseudomonadales	Xanthomonadales	1	4.25852	Pseudomonadaceae	Staphylococcaceae	2	8.51704	Pseudomonas	Pseudomonas	3	12.7756		Pseudomonas denitrificans	4.25852	not in database
	Bacteria				Proteobacteria				Gammaproteobacteria				Pseudomonadales	Thermales	1	4.25852	Pseudomonadaceae	Xanthomonadaceae	1	4.25852	Pseudomonas	Rhizobium	2	8.51704		Pseudomonas fluorescens	4.25852	Pseudomonas fluorescens
	Bacteria				Proteobacteria				Gammaproteobacteria				Pseudomonadales				Pseudomonadaceae	Thermaceae	1	4.25852	Pseudomonas	Roseobacter	1	4.25852		Pseudomonas pseudoalcaligenes	4.25852	not in database
	Bacteria				Proteobacteria				Alphaproteobacteria				Rhizobiales				Rhizobiaceae				Rhizobium	Salmonella	1	12.7756		Rhizobium leguminosarum bv. viciae 3841	4.25852	not in database
	Bacteria				Proteobacteria				Alphaproteobacteria				Rhizobiales				Rhizobiaceae				Rhizobium	Staphylococcus	2	8.51704		Rhizobium leguminosarum bv. viciae VF39	4.25852	not in database
	Bacteria				Proteobacteria				Alphaproteobacteria				Rhodobacterales				Rhodobacteraceae				Roseobacter	Stenotrophomonas	1	4.25852		Roseobacter sp. AK199	4.25852	Roseobacter sp.
	Bacteria				Proteobacteria				Gammaproteobacteria				Enterobacterales				Enterobacteriaceae				Salmonella	Thermus	1	4.25852		Salmonella enterica typhimurium (3 strains combined)	12.7756	not in database
	Bacteria				Firmicutes				Bacilli				Bacillales				Staphylococcaceae				Staphylococcus					Staphylococcus aureus ATCC 13709	4.25852	Staphylococcus aureus NCTC 8325
	Bacteria				Firmicutes				Bacilli				Bacillales				Staphylococcaceae				Staphylococcus					Staphylococcus aureus ATCC 25923	4.25852	Staphylococcus aureus NCTC 8325
	Bacteria				Proteobacteria				Gammaproteobacteria				Xanthomonadales				Xanthomonadaceae				Stenotrophomonas					Stenotrophomonas maltophilia	4.25852	Stenotrophomonas maltophilia
	Bacteria				Deinococcus-Thermus				Deinococci				Thermales				Thermaceae				Thermus					Thermus Thermophilus	4.25852	Thermus thermophilus HB8
																												not in database = strain not fond in Unipept database, Dec 2019
Equal Cell'	Superkingdom	Unique	#	Cell	Phylum	Unique	#	Cell	Class	Unique	#	Cell	Order	Unique	#	Cell	Family	Unique	#	Cell	Genus	Unique	#	Cell		Species	C (equal cell numbers)	Species level match in Unipept
	Bacteria	Bacteria	1	53.3008	Proteobacteria	Proteobacteria	1	45.3882	Alphaproteobacteria	Alphaproteobacteria	1	10.2699	Rhizobiales	Rhizobiales	1	6.12343	Rhizobiaceae	Rhizobiaceae	1	6.12343	Agrobacterium	Agrobacterium	1	2.47024		Agrobacterium tumefaciens	2.47024	Agrobacterium radiobacter K84
	Bacteria	Eukaryota	1	44.9883	Proteobacteria	Firmicutes	1	5.26934	Gammaproteobacteria	Gammaproteobacteria	1	28.0949	Alteromonadales	Alteromonadales	1	1.46492	Alteromonadaceae	Alteromonadaceae	1	1.46492	Alteromonas	Alteromonas	1	1.46492		Alteromonas macleodii	1.46492	Alteromonas macleodii Black Sea 11
	Bacteria	Archaea	1	0.18866	Firmicutes	Chlorophyta	1	44.9883	Bacilli	Bacilli	1	5.26934	Bacillales	Bacillales	1	5.26934	Bacillaceae	Bacillaceae	1	4.89976	Bacillus	Bacillus	1	4.89976		Bacillus subtilis	4.89976	Bacillus subtilis 168
	Bacteria				Proteobacteria	Thaumarchaeota	1	0.18866	Betaproteobacteria	Betaproteobacteria	1	7.02336	Burkholderiales	Burkholderiales	1	1.95511	Burkholderiaceae	Burkholderiaceae	1	1.95511	Paraburkholderia	Paraburkholderia	1	0.477384		Burkholderia xenovorans	0.477384	Paraburkholderia xenovorans LB400
	Eukaryota				Chlorophyta	Deinococcus-Thermus	1	2.64335	Chlorophyceae	Chlorophyceae	1	44.9883	Chlamydomonadales	Chlamydomonadales	1	44.9883	Chlamydomonadaceae	Chlamydomonadaceae	1	44.9883	Chlamydomonas	Chlamydomonas	1	44.9883		Chlamydomonas reinhardtii	44.9883	Chlamydomonas reinhardtii
	Bacteria				Proteobacteria				Betaproteobacteria	Nitrososphaeria	1	0.18866	Neisseriales	Neisseriales	1	5.06825	Chromobacteriaceae	Chromobacteriaceae	1	5.06825	Chromobacterium	Chromobacterium	1	5.06825		Chromobacterium violaceum	5.06825	Chromobacterium violaceum ATCC 12472
	Bacteria				Proteobacteria				Betaproteobacteria	Deinococci	1	2.64335	Burkholderiales	Enterobacterales	1	9.85572	Burkholderiaceae	Enterobacteriaceae	1	9.85572	Cupriavidus	Cupriavidus	1	1.47773		Cupriavidus metallidurans	1.47773	Cupriavidus metallidurans
	Bacteria				Proteobacteria				Gammaproteobacteria				Enterobacterales	Nitrososphaerales	1	0.18866	Enterobacteriaceae	Nitrososphaeraceae	1	0.18866	Escherichia	Escherichia	1	2.18139		Escherichia coli	2.18139	Escherichia coli
	Archaea				Thaumarchaeota				Nitrososphaeria				Nitrososphaerales	Rhodobacterales	1	4.14646	Nitrososphaeraceae	Rhodobacteraceae	1	4.14646	Nitrososphaera	Nitrososphaera	1	0.18866		Nitrososphaera viennensis	0.18866	Nitrososphaera viennensis EN76
	Bacteria				Proteobacteria				Alphaproteobacteria				Rhodobacterales	Pseudomonadales	1	13.71	Rhodobacteraceae	Pseudomonadaceae	1	13.71	Paracoccus	Paracoccus	1	1.358		Paracoccus denitrificans	1.358	Paracoccus denitrificans Pd 1222
	Bacteria				Proteobacteria				Gammaproteobacteria				Pseudomonadales	Xanthomonadales	1	3.06423	Pseudomonadaceae	Staphylococcaceae	1	0.369579	Pseudomonas	Pseudomonas	3	13.71		Pseudomonas denitrificans	3.76798	not in database
	Bacteria				Proteobacteria				Gammaproteobacteria				Pseudomonadales	Thermales	1	2.64335	Pseudomonadaceae	Xanthomonadaceae	1	3.06423	Pseudomonas	Rhizobium	2	3.65319		Pseudomonas fluorescens	5.04779	Pseudomonas fluorescens
	Bacteria				Proteobacteria				Gammaproteobacteria				Pseudomonadales				Pseudomonadaceae	Thermaceae	1	2.64335	Pseudomonas	Roseobacter	1	2.78846		Pseudomonas pseudoalcaligenes	4.89425	not in database
	Bacteria				Proteobacteria				Alphaproteobacteria				Rhizobiales				Rhizobiaceae				Rhizobium	Salmonella	1	7.67434		Rhizobium leguminosarum bv. viciae 3841	2.38448	not in database
	Bacteria				Proteobacteria				Alphaproteobacteria				Rhizobiales				Rhizobiaceae			98.4778	Rhizobium	Staphylococcus	2	0.369579		Rhizobium leguminosarum bv. viciae VF39	1.2687	not in database
	Bacteria				Proteobacteria				Alphaproteobacteria				Rhodobacterales				Rhodobacteraceae				Roseobacter	Stenotrophomonas	1	3.06423		Roseobacter sp. AK199	2.78846	Roseobacter sp.
	Bacteria				Proteobacteria				Gammaproteobacteria				Enterobacterales				Enterobacteriaceae				Salmonella	Thermus	1	2.64335		Salmonella enterica typhimurium (3 strains combined)	7.67434	not in database
	Bacteria				Firmicutes				Bacilli				Bacillales				Staphylococcaceae				Staphylococcus					Staphylococcus aureus ATCC 13709	0.205325	Staphylococcus aureus NCTC 8325
	Bacteria				Firmicutes				Bacilli				Bacillales				Staphylococcaceae				Staphylococcus					Staphylococcus aureus ATCC 25923	0.164254	Staphylococcus aureus NCTC 8325
	Bacteria				Proteobacteria				Gammaproteobacteria				Xanthomonadales				Xanthomonadaceae				Stenotrophomonas					Stenotrophomonas maltophilia	3.06423	Stenotrophomonas maltophilia
	Bacteria				Deinococcus-Thermus				Deinococci				Thermales				Thermaceae				Thermus					Thermus Thermophilus	2.64335	Thermus thermophilus HB8
																												not in database = strain not fond in Unipept database, Dec 2019
	Reference synthetic community raw data: Kleiner, M., Thorson, E., Sharp, C. E., Dong, X., Liu, D., Li, C., & Strous, M. (2017). Assessing species biomass contributions in microbial communities via metaproteomics. Nature communications, 8(1), 1558.

### Sheet: 4. PURE REF strains
		Total submissions****	Root	Domain	Phylum	Class	Order	Family	Genus
Acinetobacter baumannii	'main'	14748	3103.5	1573	1345	1142.5	965.5	961.5	953
	'other'	0	0	30	19.5	18	16.5	16.5	16.5
	'random'	14748	607.5	221	61.5	17	8	7	6.5
	'in silico'***	3499	3259	2080	1840	1700	1566	1558	1541
		*main normalised			100	87.6504	74.5601	74.3253	73.7018
		*in silico normalised			100	92.3913	85.1087	84.6739	83.75
Campylobacter jejuni	'main'	23384	5977	5011	4423	3936	3860.5	3688	3634.5
	'other'	0	0	51.5	0	6	0	0	0
	'random'	23384	971.5	376.5	162.5	35.5	18	7	3
	'in silico'***	3499	3335	2472	2156	1943	1909	1854	1839
		*main normalised			100	91.5516	90.1889	86.3983	85.2365
		*in silico normalised			100	90.1206	88.5436	85.9926	85.2968
Clostridium sacc.	'main'	10835	3644.5	2649	1938.5	1761.5	1752	1624.5	1588
	'other'	0	0	35.5	32	12.5	2	2	2
	'random'	10835	928.5	352.5	139.5	21.5	3.5	3.5	3.5
	'in silico'***	3499	3353	2586	2254	2150	2144	2066	2055
		*main normalised			100	96.6072	97.0709	89.9925	87.9662
		*in silico normalised			100	95.386	95.1198	91.6593	91.1713
Lactobacillus sakei	'main'	4565	1747.5	997	628	576.5	537.5	486	475.5
	'other'	0	0	58.5	58.5	13	7	0	0
	'random'	4565	814	285.5	96.5	28.5	9	8	6
	'in silico'***	3499	3261	2604	2201	2131	2070	1965	1949
		*main normalised			100	101.65	97.942	88.5639	86.989
		*in silico normalised			100	96.8196	94.0482	89.2776	88.5507
Paracoccus denitrificans	'main'	29968.5	11258	8746.5	7610	6563	5817.5	5744	4678.5
	'other'	0	0	61.5	45	40.5	10	3	0
	'random'	29968.5	1676.5	676.5	236	154.5	33.5	20.5	19
	'in silico'***	3499	3154	2393	2039	1835	1628	1616	1400
		*main normalised			100	86.9032	78.4238	77.6028	63.1763
		*in silico normalised			100	89.9951	79.8431	79.2545	68.6611
Rhodopseudomonas palustris	'main'	22584	5094.5	3598.5	2918.5	2506.5	2045.5	1852	1555.5
	'other'	0	0	65	38.5	44.5	15	27.5	30.5
	'random'	22584	1386.5	552.5	239.5	147	38	31	25.5
	'in silico'***	3499	3150	2355	2012	1822	1639	1559	1393
		*main normalised			100	88.0671	74.8579	67.911	57.0627
		*in silico normalised			100	90.5567	81.4612	77.4851	69.2346
Saccharomyces cerevisiae	'main'	12036.5	4470	2973	2496	2358	2358	1950.5	1377.5
	'other'	0	0	154	80.5	12.5	4.5	7.5	7.5
	'random'	12036.5	1096	415	175	99.5	25.5	9.5	6
	'in silico'***	3499	3258	2435	2287	2244	2244	2124	1842
		*main normalised			100	97.1011	100.261	83.4328	58.9534
		*in silico normalised			100	98.1198	98.1198	92.8728	80.5422
Streptococcus mutans	'main'	10565.5	1544.5	1239.5	890.5	866.5	845.5	761.5	731
	'other'	0	0	13	6	3	0	0	0
	'random'	10565.5	195.5	50	0	0	0	0	0
	'in silico'***	3499	3316	2570	2079	2035	1994	1865	1841
		*main normalised			100	97.3049	94.9467	85.5138	82.0887
		*in silico normalised			100	97.8836	95.9115	89.7066	88.5522
Trypanosoma brucei	'main'	21527.5	7495	5905	5070.5	26	5064	4928	4622.5
	'other'	0	0	106.5	61.5	0	14	8.5	8.5
	'random'	21527.5	1249	437	154.5	48.5	17.5	2.5	2
	'in silico'***	3499	3218	2490	2367	0	2367	2348	2302
		*main normalised			100	-0.457517	102.617	100.156	93.9537
		*in silico normalised			100	0	100	99.1973	97.2539
Ca. Accumulibactor enrichment	'main'	10007	3512.5	2343	1708	1304.5	12	9.5	1046.5
	'other'	0	0	38.5	33.5	90	20	19	22.5
	'random'	10007	1076	429	118	19	0	0	0
	'in silico'***	3499	3186	2463	2059	1814	0	0	1629
		% purity (main/other)			98.0764	93.5461	.-	.-	97.8952
		*main normalised			100	80.8108	0.753641	0.596633	65.7238
		*in silico normalised			100	88.101	0	0	79.1161
		**main normalised			152	123	1	1	100
		**in silico normalised			126	111	0	0	100
		% drop off delta to in silico			17.1053
*normalised to phylum
**normalised to genus
***Reference proteomes for in silico proteome studies were downloaded from https://www.uniprot.org/proteomes/ (February 2020). More specifically, UP000032746 was used for Acinetobacter baumannii, UP000011728 for Clostridium sacch., UP000002707 for Lactobacillus sakei, UP000002512 for Streptococcus mutans, UP000002311 for Saccharomyces cerevisiae, UP000001948 for Rhodopseudomonas palustris, UP0000…
****average of 2 separate runs (except for in silico)

### Sheet: 5. SYN COM - measured profiles
	Spectral sequence counts from duplicate analyses of the 'equal protein' synthetic community (Kleiner et al., 2017) were averaged and normalised to 100. The tables below outline the averaged numbers for every taxonomic identifier. The span of the duplicate values is shown in the tables on the right, (R1-R2)/2. Experimental sequences established by De novo and database searching are compared to the…
		average					(R1-R2)/2
	Superkingdom (SK)	1	2	3	other'		1	2	3	other'							1 Bacteria, 2 Eukaryota, 3 Archaea
	Expected (T)	91.3	4.35	4.35	0		0	0	0	0							4 Proteobacteria, 5 Firmicutes, 6 Chlorophyta, 7 Thaumarchaeota, 8 Deinococcus-Thermus
	De novo sequences	95.1	1.43	3.43	0.05		-0.58	-0.19	0.77	-0.01							9 Alphaproteobacteria, 10 Gammaproteobacteria, 11 Bacilli, 12 Betaproteobacteria, 13 Chlorophyceae, 14 Nitrososphaeria, 15 Deinococci
	Database sequences	94.47	2.54	2.99	0		-0.44	-0.16	0.6	0							16 Rhizobiales, 17 Alteromonadales, 18 Bacillales, 19 Burkholderiales, 20 Chlamydomonadales, 21 Neisseriales, 22 Enterobacterales, 23 Nitrososphaerales, 24 Rhodobacterales, 25 Pseudomonadales, 26 Xanthomonadales, 27 Thermales
		1 Bacteria, 2 Eukaryota, 3 Archaea															28 Alteromonadaceae, 29 Bacillaceae, 30 Rhizobiaceae, 31 Burkholderiaceae, 32 Chlamydomonadaceae, 33 Chromobacteriaceae, 34 Enterobacteriaceae, 35 Nitrososphaeraceae, 36 Rhodobacteraceae, 37 Pseudomonadaceae, 38 Staphylococcaceae, 39 Xanthomonadaceae, 40 Thermaceae
		average							(R1-R2)/2								41 Agrobacterium, 42 Alteromonas, 43 Bacillus, 44 Paraburkholderia, 45 Chlamydomonas, 46 Chromobacterium, 47 Cupriavidus, 48 Escherichia, 49 Nitrososphaera, 50 Paracoccus, 51 Pseudomonas, 52 Rhizobium, 53 Roseobacter, 54 Salmonella, 55 Staphylococcus, 56 Stenotrophomonas, 57 Thermus
	Phylum (P)	4	5	6	7	8	other'		4	5	6	7	8	other'
	Expected (T)	73.91	13.04	4.35	4.35	4.35	0		0	0	0	0	0	0
	De novo sequences	80.91	6.02	1.59	4.26	7.02	0.19		-0.46	0.05	-0.2	0.96	-0.3	-0.04
	Database sequences	80.38	7.22	1.2	4	5.21	2		0.03	0.13	-0.26	0.9	-0.44	-0.35
		average									(R1-R2)/2
	Class (C.)	9	10	11	12	13	14	15	other'		9	10	11	12	13	14	15	other'
	Expected (T)	21.74	39.13	13.04	13.04	4.35	4.35	4.35	0		0	0	0	0	0	0	0	0
	De novo sequences	30.7	34.99	7.01	12.53	1.78	4.54	8.29	0.16		-2.24	3.18	0.12	-1.5	-0.21	1.02	-0.29	-0.06
	Database sequences	34.73	30.49	7.58	13.85	1.36	4.44	6.32	1.23		-2.2	2.57	0.02	-0.26	-0.23	0.98	-0.54	-0.34
		average														(R1-R2)/2
	Order (O)	16	17	18	19	20	21	22	23	24	25	26	27	other'		16	17	18	19	20	21	22	23	24	25	26	27	other'
	Expected (T)	13.04	4.35	13.04	8.7	4.35	4.35	17.39	4.35	8.7	13.04	4.35	4.35	0		0	0	0	0	0	0	0	0	0	0	0	0	0
	De novo sequences	22.97	3.51	5.16	8.05	1.84	4.21	9.2	5.21	6.09	18.5	5.59	9.53	0.12		-2.04	0.02	0.11	-1.1	-0.26	-0.49	-0.72	1.14	-0.33	4.87	-0.71	-0.42	-0.04
	Database sequences	21.63	3.82	5.96	8.14	1.45	5.69	8.97	5.4	11.3	15.1	4.59	7.74	0.22		-1.87	0.29	-0.08	-0.63	-0.22	0.06	-0.71	1.18	-0.63	4.41	-0.94	-0.63	-0.22
		average															(R1-R2)/2
	Family (F)	28	29	30	31	32	33	34	35	36	37	38	39	40	other'		28	29	30	31	32	33	34	35	36	37	38	39	40	other'
	Expected (T)	4.35	4.35	13.04	8.7	4.35	4.35	17.39	4.35	8.7	13.04	8.7	4.35	4.35	0		0	0	0	0	0	0	0	0	0	0	0	0	0	0
	De novo sequences	3.61	4.42	19.16	8.21	1.63	4.54	8.26	5.81	6.49	20.35	0.62	6.17	10.63	0.11		-0.03	0.16	-2.02	-1.24	-0.25	-0.56	-0.67	1.23	-0.44	5.28	-0.09	-0.82	-0.53	-0.02
	Database sequences	3.85	4.16	17.62	7.91	1.38	6.03	7.73	6.15	12.71	16.96	1.55	4.89	8.85	0.21		0.27	0.2	-1.3	-0.72	-0.27	0	-0.82	1.27	-0.89	4.74	-0.39	-1.05	-0.83	-0.21
		average																			(R1-R2)/2
	Genus (G)	41	42	43	44	45	46	47	48	49	50	51	52	53	54	55	56	57	other'		41	42	43	44	45	46	47	48	49	50	51	52	53	54	55	56	57	other'
	Expected (T)	4.35	4.35	4.35	4.35	4.35	4.35	4.35	4.35	4.35	4.35	13.04	8.7	4.35	13.04	8.7	4.35	4.35	0		0	0	0	0	0	0	0	0	0	0	0	0	0	0	0	0	0	0
	De novo sequences	1.7	3.94	5.05	0	2.05	4.17	6.09	0	7.22	2.87	24.85	15.94	0	5.09	0.78	6.6	12.78	0.88		-0.37	-0.13	0.01	0	-0.36	-0.64	-1.04	0	1.4	-0.27	6.04	-1.98	0	-0.55	-0.13	-0.96	-0.87	-0.17
	Database sequences	1	4.6	4.95	0	1.82	4.6	5.68	0	8.02	9.07	21.15	14.44	0	4.95	2.05	5.57	10.91	1.19		-0.46	0.08	0.21	0	-0.38	0.14	-0.64	0	1.53	-1.32	5.68	-0.69	0	-0.87	-0.55	-1.37	-1.12	-0.23

### Sheet: 6. SYN COM - KEGG pathways
	Comparison of global functional profiles, translated from EC numbers into KEGG pathways
					DN*		DB*
				first_cat	spectral	intensity	spectral	intensity
				09100 Metabolism	0.76459	0.75765	0.39066	0.3927
				09120 Genetic Information Processing	0.20149	0.14221	0.099185	0.0821475		*Average of 2 analyses of the 'equal protein' community
				09130 Environmental Information Processing	0.29919	0.38677	0.121072	0.168098		DN De novo generated sequence list
				09140 Cellular Processes	0.26391	0.32033	0.10721	0.132132		DB database generated sequence list
			first_cat	second_cat	spectral	intensity	spectral	intensity
			09100 Metabolism	09101 Carbohydrate metabolism	0.45455	0.47061	0.446535	0.48339
			09100 Metabolism	09102 Energy metabolism	0.38128	0.43515	0.335235	0.40958
			09100 Metabolism	09103 Lipid metabolism	0.15468	0.17484	0.168175	0.181075
			09100 Metabolism	09104 Nucleotide metabolism	0.080733	0.083116	0.10464	0.1061
			09100 Metabolism	09105 Amino acid metabolism	0.37313	0.40502	0.39167	0.393845
			09100 Metabolism	09106 Metabolism of other amino acids	0.19878	0.2739	0.18364	0.22367
			09100 Metabolism	09107 Glycan biosynthesis and metabolism	0.029172	0.025929	0.0411015	0.038975
			09100 Metabolism	09108 Metabolism of cofactors and vitamins	0.16893	0.17036	0.172975	0.167225
			09100 Metabolism	09109 Metabolism of terpenoids and polyketides	0.082768	0.11835	0.071319	0.091025
			09100 Metabolism	09110 Biosynthesis of other secondary metabolites	0.16554	0.15532	0.187825	0.18494
			09100 Metabolism	09111 Xenobiotics biodegradation and metabolism	0.15468	0.22206	0.148975	0.182825
			09120 Genetic Information Processing	09121 Transcription	0.082768	0.058646	0.073711	0.062353
			09120 Genetic Information Processing	09122 Translation	0.04749	0.030184	0.057974	0.033302
			09120 Genetic Information Processing	09123 Folding, sorting and degradation	0.11601	0.0864	0.100942	0.105835
			09120 Genetic Information Processing	09124 Replication and repair	0.016961	0.014929	0.013639	0.0071343
			09130 Environmental Information Processing	09131 Membrane transport	0.0040706	0.0034675	0.00739885	0.0062271
			09130 Environmental Information Processing	09132 Signal transduction	0.29579	0.38402	0.236925	0.33383
			09130 Environmental Information Processing	09133 Signaling molecules and interaction	0.0074627	0.0037154	0.00833435	0.0060658
			09140 Cellular Processes	09141 Transport and catabolism	0.17368	0.24673	0.12517	0.182735
			09140 Cellular Processes	09142 Cell motility	0.004749	0.0028363	0.0042619	0.00281555
			09140 Cellular Processes	09143 Cell growth and death	0.12551	0.12612	0.11386	0.127395
			09140 Cellular Processes	09144 Cellular community - eukaryotes	0.011533	0.010305	0.0081426	0.00700795
			09140 Cellular Processes	09145 Cellular community - prokaryotes	0.044098	0.059953	0.047067	0.0549535
		first_cat	second_cat	selected third_cats	spectral	intensity	spectral	intensity
		09100 Metabolism	09101 Carbohydrate metabolism	00010 Glycolysis / Gluconeogenesis	0.189895	0.232835	0.184495	0.233475
		09100 Metabolism	09101 Carbohydrate metabolism	00020 Citrate cycle (TCA cycle)	0.17486	0.145225	0.14525	0.155385
		09100 Metabolism	09101 Carbohydrate metabolism	00030 Pentose phosphate pathway	0.035388	0.023766	0.042759	0.0306065
		09100 Metabolism	09101 Carbohydrate metabolism	00040 Pentose and glucuronate interconversions	0.073845	0.14911	0.0735995	0.116015
		09100 Metabolism	09101 Carbohydrate metabolism	00051 Fructose and mannose metabolism	0.047385	0.0868805	0.044097	0.0715655
		09100 Metabolism	09101 Carbohydrate metabolism	00052 Galactose metabolism	0.0109943	0.0082872	0.0200185	0.0174545
		09100 Metabolism	09101 Carbohydrate metabolism	00053 Ascorbate and aldarate metabolism	0.0388265	0.0844875	0.031594	0.0609455
		09100 Metabolism	09102 Energy metabolism	00190 Oxidative phosphorylation	0.0670755	0.101155	0.052192	0.0904315
		09100 Metabolism	09102 Energy metabolism	00195 Photosynthesis	0.0411085	0.063984	0.0307625	0.061617
		09100 Metabolism	09102 Energy metabolism	00196 Photosynthesis - antenna proteins	0	0	0	0
		09100 Metabolism	09101 Carbohydrate metabolism	00500 Starch and sucrose metabolism	0.022929	0.0143145	0.030104	0.0258175
		09100 Metabolism	09101 Carbohydrate metabolism	00520 Amino sugar and nucleotide sugar metabolism	0.0698515	0.100919	0.0635445	0.082666
		09100 Metabolism	09101 Carbohydrate metabolism	00562 Inositol phosphate metabolism	0.0327975	0.0724005	0.0274205	0.050166
		09100 Metabolism	09101 Carbohydrate metabolism	00620 Pyruvate metabolism	0.18749	0.239475	0.173555	0.224455
		09100 Metabolism	09101 Carbohydrate metabolism	00630 Glyoxylate and dicarboxylate metabolism	0.1245	0.13564	0.126745	0.145335
		09100 Metabolism	09101 Carbohydrate metabolism	00640 Propanoate metabolism	0.137915	0.15308	0.12678	0.14972
		09100 Metabolism	09101 Carbohydrate metabolism	00650 Butanoate metabolism	0.125545	0.14956	0.109425	0.12187
		09100 Metabolism	09101 Carbohydrate metabolism	00660 C5-Branched dibasic acid metabolism	0.038164	0.0370445	0.028686	0.0324785
		09100 Metabolism	09102 Energy metabolism	00680 Methane metabolism	0.119825	0.148705	0.10911	0.13648
		09100 Metabolism	09102 Energy metabolism	00710 Carbon fixation in photosynthetic organisms	0.0865045	0.106176	0.081898	0.112315
		09100 Metabolism	09102 Energy metabolism	00720 Carbon fixation pathways in prokaryotes	0.15711	0.1705	0.12733	0.149035
		09100 Metabolism	09102 Energy metabolism	00910 Nitrogen metabolism	0.036113	0.031117	0.0398325	0.0388455
		09100 Metabolism	09102 Energy metabolism	00920 Sulfur metabolism	0.012259	0.0083951	0.01405	0.0084832

### Sheet: 7. Ca. Accumulibacter - blast
	summary of BLASTp search on HQ unmatched using top 20% based on ALC scores
		Superkingdom	Phylum	Class	Order	Family	Genus	Species
	main	Bacteria	Proteobacteria	Betaproteobacteria	.-	.-	Candidatus Accumulibacter	Candidatus Accumulibacter phosphatis/aalborgensis/other sp.
		836	694	471	.-	.-	159	128
	sum other'	0	8	75	278	121	54	31
							Candidatus Accumulibacter
							Rhodopseudomonas
							Aromatoleum
							Azoarcus
							Acidovorax
		Superkingdom	Phylum	Class	Order	Family	Genus	Species
	main	Bacteria	Proteobacteria	Betaproteobacteria	.-	.-	Candidatus Accumulibacter	Candidatus Accumulibacter phosphatis/aalborgensis
		901	0	484	.-	.-	198	164
	sum other'	0	741	239	148	57	19	9
							Candidatus Accumulibacter
							Rhodopseudomonas
							Aromatoleum
							Acinetobacter
						main	357	292
						sum other'	73	40
						%main	83.0233	87.9518
